# Isolation and Characterization of Extracellular Vesicles from the Fungal Phytopathogen *Colletotrichum higginsianum*

**DOI:** 10.1101/2022.01.07.475419

**Authors:** Brian D. Rutter, Thi-Thu-Huyen Chu, Kamil K. Zajt, Jean-Félix Dallery, Richard J. O’Connell, Roger W. Innes

## Abstract

Fungal phytopathogens secrete extracellular vesicles (EVs) associated with enzymes and phytotoxic metabolites. While these vesicles are thought to promote infection, defining the true contents and functions of fungal EVs, as well as suitable protein markers, is an ongoing process. To expand our understanding of fungal EVs and their possible roles during infection, we purified EVs from the hemibiotrophic phytopathogen *Colletotrichum higginsianum*, the causative agent of anthracnose disease in multiple plant species, including *Arabidopsis thaliana*. EVs were purified in large numbers from the supernatant of protoplasts but not the supernatant of intact mycelial cultures. We purified two separate populations of EVs, each associated with over 700 detected proteins, including proteins involved in vesicle transport, cell wall biogenesis and the synthesis of secondary metabolites. We selected two SNARE proteins (Snc1 and Sso2) and one 14-3-3 protein (Bmh1) as potential EV markers and generated transgenic lines expressing fluorescent fusions. Each marker was confirmed to be protected inside EVs. Fluorescence microscopy was used to examine the localization of each marker during infection on *Arabidopsis* leaves. These findings further our understanding of EVs in fungal phytopathogens and will help build an experimental system to study EV inter-kingdom communication between plants and fungi.
