## Supplementary material for "Isolation and Characterization of Extracellular Vesicles from the Fungal Phytopathogen *Colletotrichum higginsianum*": Table S4

### Sheet: Export Summary
	This document was exported from Numbers. Each table was converted to an Excel worksheet. All other objects on each Numbers sheet were placed on separate worksheets. Please be aware that formula calculations may differ in Excel.
	Numbers Sheet Name	Numbers Table Name	Excel Worksheet Name
	Table Legend
		Table 1	Table Legend
	Secondary Metabolite Proteins A
		Table 1	Secondary Metabolite Proteins A

### Sheet: Table Legend
	TABLE S3: Secondary metabolism-related proteins associated with C. higginsianum EVs

### Sheet: Secondary Metabolite Proteins A
Secondary Metabolite Proteins Associated with C. higginsianum EVs
Accession	Locus_tag	SMKG	BGC	EV population	MW [kDa]	calc. pI	X/4 Replicates (q-value)	AVg. Coverage [%]	Avg. # Peptides
OBR16384.1	CH63R_01564	0	Cluster_03	LD	103	8.57	1	1	1
OBR13196.1	CH63R_01922	0	Cluster_05	LD	36.4	8.06	2	9	2
OBR13196.1	CH63R_01922	0	Cluster_05	HD	36.4	8.06	2	6.5	1.5
OBR09712.1	CH63R_05404	0	Cluster_15	LD	26.6	5.36	2	4	1
OBR09790.1	CH63R_05482	0	Cluster_16	HD	50	7.05	4	10.75	3
OBR09784.1	CH63R_05476	ChTS17	Cluster_16	HD	27.5	8.57	4	8.5	1.75
OBR09786.1	CH63R_05478	0	Cluster_16	LD	35.4	8.51	1	5	1
OBR09786.1	CH63R_05478	0	Cluster_16	HD	35.4	8.51	4	8.75	2.5
OBR09776.1	CH63R_05468	0	Cluster_16	LD	55.3	5.47	2	11.5	3
OBR09776.1	CH63R_05468	0	Cluster_16	HD	55.3	5.47	2	8	2
OBR09788.1	CH63R_05480	ChGGPPS01	Cluster_16	LD	36.3	5.55	3	4	1
OBR09788.1	CH63R_05480	ChGGPPS01	Cluster_16	HD	36.3	5.55	1	7	1
OBR09785.1	CH63R_05477	0	Cluster_16	LD	27.7	6.04	1	4	1
OBR09783.1	CH63R_05475	0	Cluster_16	HD	52.2	8.46	1	5	2
OBR09787.1	CH63R_05479	0	Cluster_16	HD	43.5	7.58	1	7	2
OBR10529.1	CH63R_06221	0	Cluster_17	LD	57.8	5.33	4	11.5	3
OBR10529.1	CH63R_06221	0	Cluster_17	HD	57.8	5.33	2	5	1
OBR10528.1	CH63R_06220	0	Cluster_17	LD	33.5	7.09	4	4.5	1
OBR10528.1	CH63R_06220	0	Cluster_17	HD	33.5	7.09	2	3.5	1
OBR10527.1	CH63R_06219	ChTS05	Cluster_17	LD	53.3	6.32	1	4	1
OBR10527.1	CH63R_06219	ChTS05	Cluster_17	HD	53.3	6.32	1	14	5
OBR10836.1	CH63R_06528	0	Cluster_21	LD	50.2	5.85	4	16	5.25
OBR10836.1	CH63R_06528	0	Cluster_21	HD	50.2	5.85	3	8	2.33333
OBR10845.1	CH63R_06537	0	Cluster_21	LD	38.5	7.61	4	13.5	3.5
OBR10845.1	CH63R_06537	0	Cluster_21	HD	38.5	7.61	4	5.75	1.75
OBR10839.1	CH63R_06531	0	Cluster_21	LD	60.5	6.86	1	4	2
OBR10839.1	CH63R_06531	0	Cluster_21	HD	60.5	6.86	2	3	1.5
OBR10841.1	CH63R_06533	0	Cluster_21	LD	34.3	5.29	1	12	2
OBR10841.1	CH63R_06533	0	Cluster_21	HD	34.3	5.29	1	6	1
OBR10838.1	CH63R_06530	0	Cluster_21	LD	53.1	5.54	2	9.5	2.5
OBR10843.1	CH63R_06535	ChPKS14	Cluster_21	LD	279.1	6.13	1	1	1
OBR10843.1	CH63R_06535	ChPKS14	Cluster_21	HD	279.1	6.13	2	2	2.5
OBR10916.1	CH63R_06608	0	Cluster_22	LD	138	5.85	3	2	2
OBR10953.1	CH63R_06645	ChNRPS-like06	Cluster_23	LD	137.9	6.07	1	1	1
OBR10953.1	CH63R_06645	ChNRPS-like06	Cluster_23	HD	137.9	6.07	1	1	1
OBR10954.1	CH63R_06646	0	Cluster_23	HD	73.9	7.65	1	2	1
OBR10960.1	CH63R_06652	0	Cluster_23	HD	77	8.18	1	2	1
OBR08840.1	CH63R_07605	ChNRPS-like07	Cluster_29	LD	116.5	5.58	1	1	1
OBR06934.1	CH63R_08455	0	Cluster_32	LD	18.1	5.2	1	9	1
OBR07131.1	CH63R_08652	0	Cluster_33	LD	28.5	5.9	2	10	2
OBR07131.1	CH63R_08652	0	Cluster_33	HD	28.5	5.9	2	8.5	1.5
OBR06242.1	CH63R_10362	0	Cluster_42	LD	104.4	5.91	4	4.5	2.75
OBR06242.1	CH63R_10362	0	Cluster_42	HD	104.4	5.91	2	7.5	4.5
OBR06251.1	CH63R_10371	0	Cluster_42	LD	15.3	10.89	3	15.3333	2.33333
OBR06241.1	CH63R_10361	0	Cluster_42	LD	21.4	5.34	2	6	1
OBR06246.1	CH63R_10366	ChNRPS-like10	Cluster_42	LD	127	5.97	1	4	2
OBR06245.1	CH63R_10365	0	Cluster_42	LD	28.5	6.42	1	12	1
OBR04597.1	CH63R_11300	0	Cluster_46	LD	45.8	6.55	2	4.5	2
OBR04590.1	CH63R_11293	0	Cluster_46	LD	46.7	5.55	1	5	2
OBR05515.1	CH63R_12218	0	Cluster_50	LD	66	5.74	4	6.5	3.25
OBR05515.1	CH63R_12218	0	Cluster_50	HD	66	5.74	4	6.75	2.5
OBR04129.1	CH63R_13256	0	Cluster_60	HD	60.8	8.46	2	5	2
OBR04126.1	CH63R_13253	0	Cluster_60	HD	26.7	6.58	1	4	1
OBR02309.1	CH63R_13535	0	Cluster_64	HD	51.6	5.83	2	5	1.5
OBR02574.1	CH63R_13800	0	Cluster_65	LD	44.6	6.13	2	12	3
OBR03017.1	CH63R_14243	0	Cluster_69	HD	60	7.36	2	3	1
OBR03049.1	CH63R_14275	0	Cluster_71	LD	73.4	5.83	4	13	7.25
OBR03049.1	CH63R_14275	0	Cluster_71	HD	73.4	5.83	4	7	3.75
OBR03057.1	CH63R_14283	ChPKS-NRPS06	Cluster_71	LD	326.6	5.66	2	1	1.5
OBR03057.1	CH63R_14283	ChPKS-NRPS06	Cluster_71	HD	326.6	5.66	2	1.5	2.5
OBR03051.1	CH63R_14277	0	Cluster_71	LD	38	7.37	1	3	1
OBR03048.1	CH63R_14274	0	Cluster_71	LD	38.4	5.12	1	6	1
OBR03055.1	CH63R_14281	0	Cluster_71	HD	25.2	6.42	1	7	1
OBR03092.1	CH63R_14318	0	Cluster_73	HD	63.5	7.39	3	4.33333	2
OBR03095.1	CH63R_14321	0	Cluster_73	LD	32.7	5.54	1	4	1
OBR03095.1	CH63R_14321	0	Cluster_73	HD	32.7	5.54	2	4	1
